# How to predict binding specificity and ligands for new MHC-II alleles with MixMHC2pred

**DOI:** 10.1101/2023.12.18.572125

**Authors:** Julien Racle, David Gfeller

## Abstract

MHC-II molecules are key mediators of antigen presentation in vertebrate species and bind to their ligands with high specificity. The very high polymorphism of MHC-II genes within species and the fast-evolving nature of these genes across species has resulted in tens of thousands of different alleles, with hundreds of new alleles being discovered yearly through large sequencing projects in different species. Here we describe how to use MixMHC2pred to predict the binding specificity of any MHC-II allele directly from its amino acid sequence. We then show how both MHC-II ligands and CD4^+^ T-cell epitopes can be predicted in different species with our approach. MixMHC2pred is available at http://mixmhc2pred.gfellerlab.org/.
