## Supplementary material for "How to predict binding specificity and ligands for new MHC-II alleles with MixMHC2pred": Table S1

Allele	Species	seq.alpha	seq.beta
DRB1*04:06	Human	MAISGVPVLGFFIIAVLMSAQESWAIKEEHVIIQAEFYLNPDQSGEFMFDFDGDEIFHVDMAKKETVWRLEEFGRFASFEAQGALANIAVDKANLEIMTKRSNYTPITNVPPEVTVLTNSPVELREPNVLICFIDKFTPPVVNVTWLRNGKPVTTGVSETVFLPREDHLFRKFHYLPFLPSTEDVYDCRVEHWGLDEPLLKHWEFDAPSPLPETTENVVCALGLTVGLVGIIIGTIFIIKGVRKSNAAERRGPL	MVCLKFPGGSCMAALTVTLMVLSSPLALAGDTRPRFLEQVKHECHFFNGTERVRFLDRYFYHQEESVRFDSDVGEYRAVTELGRPDAEYWNSQKDLLEQRRAEVDTYCRHNYGVVESFTVQRRVYPEVTVYPAKTQPLQHHNLLVCSVNGFYPGSIEVRWFRNGQEEKTGVVSTGLIQNGDWTFQTLVMLETVPRSGEVYTCQVEHPSLTSPLTVEWRARSESAQSKMLSGVGGFVLGLLFLGAGLFIYFRNQKGHSGLQPTGFLS
DPA1*02:01/DPB1*05:01	Human	MRPEDRMFHIRAVILRALSLAFLLSLRGAGAIKADHVSTYAAFVQTHRPTGEFMFEFDEDEQFYVDLDKKETVWHLEEFGRAFSFEAQGGLANIAILNNNLNTLIQRSNHTQAANDPPEVTVFPKEPVELGQPNTLICHIDRFFPPVLNVTWLCNGEPVTEGVAESLFLPRTDYSFHKFHYLTFVPSAEDVYDCRVEHWGLDQPLLKHWEAQEPIQMPETTETVLCALGLVLGLVGIIVGTVLIIKSLRSGHDPRAQGPL	MMVLQVSAAPRTVALTALLMVLLTSVVQGRATPENYLFQGRQECYAFNGTQRFLERYIYNREELVRFDSDVGEFRAVTELGRPEAEYWNSQKDILEEKRAVPDRMCRHNYELDEAVTLQRRVQPKVNVSPSKKGPLQHHNLLVCHVTDFYPGSIQVRWFLNGQEETAGVVSTNLIRNGDWTFQILVMLEMTPQQGDVYICQVEHTSLDSPVTVEWKAQSDSARSKTLTGAGGFMLGLIICGVGIFMHRRSKKVQRGSA
DQA1*01:04/DQB1*05:03	Human	MILNKALLLGALALTTMMSPCGGEGIVADHVASCGVNLYQFYGPSGQYTHEFDGDEEFYVDLERKETAWRWPEFSKFGGFDPQGALRNMAVAKHNLNIMIKRYNSTAATNEVPEVTVFSKSPVTLGQPNTLICLVDNIFPPVVNITWLSNGQSVTEGVSETSFLSKSDHSFFKISYLTFLPSADEIYDCKVEHWGLDQPLLKHWEPEIPAPMSELTETVVCTLGLSVGLVGIVVGTVFIIQGLRSVGASRHQGPL	MSWKKSLRIPGDLRVATVTLMLAILSSSLAEGRDSPEDFVYQFKGLCYFTNGTERVRGVTRHIYNREEYVRFDSDVGVYRAVTPQGRPDAEYWNSQKEVLEGARASVDRVCRHNYEVAYRGILQRRVEPTVTISPSRTEALNHHNLLICSVTDFYPSQIKVRWFRNDQEETAGVVSTPLIRNGDWTFQILVMLEMTPQRGDVYTCHVEHPSLQSPITVEWRAQSESAQSKMLSGVGGFVLGLIFLGLGLIIRQRSRKGPQGPPPAGLLH
Patr-DRA*01:01/DRB1*07:01	Common Chimpanzee	MAVSGVPVLGFFIIAVLMGAQESWAIKEEHVIIQAEFYLNPDQSGEFMFDFDGDEIFHVDMAKKETVWRLEEFGRFASFEAQGALANIAVDKANLEIMTKRSNYTPITNVPPEVTVLTNSPVELREPNILICFIDKFTPPVVNVTWLRNGKPVTTGVSETVFLPREDHLFRKFHYLPFLPSTEDVYDCRVEHWGLDEPLLKHWEFDAPSPLPETTENVVCALGLTVGLVGIIIGTIFIIKGVRKSNAAERRGPL	MVCLKLPGGSCMVALTVTLMVLSSPLALAGDTQPRFLWQSKYKCHFFNGTERVQFLERLFYNQEEFVRFDSDVGEYRAVTELGRPVAESWNSQKDLLEDRRGQVDTVCRHNYGVLESFIVQRRVHPEVTVYPAKTQPLQHHNLLVCSVSGFYPGSIEVRWFRNGQEEKAGVVSTGLIQNGDWTFQTLVMLETVPRSGEVYICQVEHPSVMSPLTVQWRARSESAQSKMLSGVGGFVLGLLFLGAGLFIYFRNQKGHSGLQPTGFLS
Patr-DRA*01:01/DRB1*10:01	Common Chimpanzee	MAVSGVPVLGFFIIAVLMGAQESWAIKEEHVIIQAEFYLNPDQSGEFMFDFDGDEIFHVDMAKKETVWRLEEFGRFASFEAQGALANIAVDKANLEIMTKRSNYTPITNVPPEVTVLTNSPVELREPNILICFIDKFTPPVVNVTWLRNGKPVTTGVSETVFLPREDHLFRKFHYLPFLPSTEDVYDCRVEHWGLDEPLLKHWEFDAPSPLPETTENVVCALGLTVGLVGIIIGTIFIIKGVRKSNAAERRGPL	MVCLKLPGGSCMAALTVTLMVLSSPLALAGDTRPRFLEQAKCECHFFNGTERVRFLERRIHNQEEDVRFDSDVGEYRAVTELGRPDAEYWNSQKDILAQRRADVDTFCRHNYGVGESFTVQRRVEPKVTVYPAKTQPLQHHNLLVCSVSGFYPGSIEVRWFRNGQEEKAGVVSTGLIQNGDWTFQTLVMLETVPQSGEVYTCQVEHPSVTSPLTVEWRARSESAQSKMLSGVGGFVLGLLFLGAGLFIYFRNQKGHSGLQPTGLLS
Patr-DRA*01:01/DRB5*03:10	Common Chimpanzee	MAVSGVPVLGFFIIAVLMGAQESWAIKEEHVIIQAEFYLNPDQSGEFMFDFDGDEIFHVDMAKKETVWRLEEFGRFASFEAQGALANIAVDKANLEIMTKRSNYTPITNVPPEVTVLTNSPVELREPNILICFIDKFTPPVVNVTWLRNGKPVTTGVSETVFLPREDHLFRKFHYLPFLPSTEDVYDCRVEHWGLDEPLLKHWEFDAPSPLPETTENVVCALGLTVGLVGIIIGTIFIIKGVRKSNAAERRGPL	MVCLKLPGGSYMAVLTVTLIVLSSPLALAGDTRPRFLKQDKYECHFFNGTERVRFLHRYFYNQEEDLRFDSDVGEYRAVTELGRPDAEYWNSQKDILERRRAEVDTYCRHNYGVGESFTVQRRVHPKVTVYPAKTQPLQHHNLLVCSVNGFYPGSIEVRWFRNGQEEKAGVVSTGLIQNGDWTFQILVMLETVPRSGEVYTCQVEHPSMTSPLTVEWRARSESAQSKMLSGVGGFVLGLLFLGAGLFIYFKNQKGHSGLHPTGLVS
Patr-DRA*01:01/DRB*W008:01	Common Chimpanzee	MAVSGVPVLGFFIIAVLMGAQESWAIKEEHVIIQAEFYLNPDQSGEFMFDFDGDEIFHVDMAKKETVWRLEEFGRFASFEAQGALANIAVDKANLEIMTKRSNYTPITNVPPEVTVLTNSPVELREPNILICFIDKFTPPVVNVTWLRNGKPVTTGVSETVFLPREDHLFRKFHYLPFLPSTEDVYDCRVEHWGLDEPLLKHWEFDAPSPLPETTENVVCALGLTVGLVGIIIGTIFIIKGVRKSNAAERRGPL	MVCLKLPGGSCMTALTVTLMVLSSPLALAGDTRPRFLWQTKSECHFFNGTERVRYLDRYFYNQEEYVRFDSDVGEYRAVTELGRPDAEYWNSQKDFLEQKRGQVDNYCRHNYGVGERFTVQRRVEPKVTVYPSKTQPLQHHNLLVCSVSGFYPGSIEVRWFRNGQEEKAGVVSTGLIQNGDWTFQTLVMLETVPRSGEVYTCQVEHPSVTSPLTVEWRARSESAQSKMLSGVGGFVLGLLFLGAGLFIYFRNQKGHSGLQPTGFLS
Patr-DPA1*01:01/DPB1*01:01	Common Chimpanzee	MRPEDRMFHIRAVIFRALSLAFLLSLRGAGAIKADHVSTYAMFVQTHRPTGEFMFEFDEDEQFYVDLDKKETVWHLEEFGRAFSFEAQGGLANIAILNNNLNILIQRSNHTQAANDPPEVTVFPKEPVELGQPNTLICHIDKFFPPVLNVTWLCNGEPVTEGVAESLFLPRTDYSFHKFHYLTFVPSAEDFYDCKVEHWGLDQPLLKHWEAQEPIQMPETRETVLCALGLVLGLVGIIVGTILIIKSLRSGRDPRAQGPL	MMVLQVSAAPRTVALTALLMVLLTSVVQGRATPENYVYQGRQECYAFNGTQRYLERYIYNREEYARFDSDVGEFRAVTELGRPAAEYRNSQKDLLEEKRAVPDRMCRHNYELDEAVTLQRRVQPKVNVSPSKKGPLQHHNLLVCHVTDFYPGSIQVRWFLNGQEETAGVVSTNLIRNGDWTFQILVMLEMTPQQGDVYICQVEHTSLDSPVTVEWKAQSDSAQSKTLTGAGGFVLGLIICGVGIFMHRRSKKVQRGSA
Patr-DQA1*20:01/DQB1*03:02	Common Chimpanzee	MILNKALLLGALALTTVMSPCGGEDIVADHVASYGVNLYQSYGPSGQYTHEFDGDEEFYVDLERKETVWQLPLFRSFRGFDPQGALTNIAIAKHNLNILIKRSNSTAATNEVPEVTVFSKSPVTLDQPNTLICLVDNIFPPVVNITWLSNGHSVTEGVSETSFLSKSDHSFFKISYLTFLPSADEIYDCKVEHWGLDEPLLKHWEPEIPAPMSELTETVVCTLGLSVGLVGIVVGTVLIIRGLRSVGASRHQGPL	MSWKKALRIPGGLRAATVTLVLAMLSTPVAEGRDSPEDFVYQFKGMCYFTNGTERVRLVTRYIYNREEYVRFDSDVGVYRAVTPLGPPAAEYWNSQKEVLERTRAELDTVCRHNYQLELRTTLQRRVEPTVTISPSRTEALNHHNLLVCSVTDFYPGQIKVRWFRNDQEETTGVVSTPLIRNGDWTFQILVMLEMTPQHGDVYTCHVEHPSLQNPITVEWRAQSESAQSKMLSGVGGFVLGLIFLGLGLIIHHRSQKGLLH
Mamu-DRA*01:01/DRB1*04:06	Rhesus monkey	MAESGVPVLGFFIIAVLMSAQESWAIKEEHVIIQAEFYLNPDQSGEFMFDFDGDEIFHVDMAKKETVWRLEEFGRFASFEAQGALANIAVDKANLEIMTKRSNNTPITNVPPEVTVLTNSPVELGEPNVLICFIDKFSPPVVKVTWLKNGKPVTTGVSETVFLPREDHLFRKFHYLPFLPSTEDIYDCKVEHWCLDAPLLKHWEFDAPSPLPETTENVVCALGLIVGLVGIIVGTVFIIKGVRKSNAAERRGPL	MVCLKLPGGSCMAALTATLMVLSSPLALAGDTGPRFLEQVKHECRFFNGTERVRYLERHFYNQEEFLHFDSDLGEFRAVTELGRPDAQYLNSQKDLLEDRRARVDTYCRHNYGVAESFTVQRRVQPKVTVYPAKTQPLKHHNLLVCSVNGFYPGSIEVRWFRNGQEEKAGVVSTGLIQNGDWTFQTLVMLETVPRSGEVYTCQVEHPSVMSPLTVEWRARSESAQSKMLSGVGGFVLGLLFLGAGLFIYFRNQKGHTGLQPTGLLS
Mamu-DRA*01:01/DRB*W002:01	Rhesus monkey	MAESGVPVLGFFIIAVLMSAQESWAIKEEHVIIQAEFYLNPDQSGEFMFDFDGDEIFHVDMAKKETVWRLEEFGRFASFEAQGALANIAVDKANLEIMTKRSNNTPITNVPPEVTVLTNSPVELGEPNVLICFIDKFSPPVVKVTWLKNGKPVTTGVSETVFLPREDHLFRKFHYLPFLPSTEDIYDCKVEHWCLDAPLLKHWEFDAPSPLPETTENVVCALGLIVGLVGIIVGTVFIIKGVRKSNAAERRGPL	MVCLKLPGGSCMAALTVTLMVLSSPLAVAGDTRPRFLGHAKSECHFFNGTERVRFLQRYIYNQEEFVRFDSDVGEFRAVTELGRPDAESWNTREDILERERAQVDTFCRHNYGVGESFTVQRRVQPKVTVYPAKTQPLQHHTLLVCSVSGFYPGSIEVRWFRNGQEEKAGVVSTGLIQNGDWTFQTLVMLETVPQSGEVYTCQVEHPSVMSPLTVEWRARSESAQSKMLSGVGGFVLGLLFLGAGLFIYFRNQKGHAGLQPTGLLS
