## Supplementary material for "How to predict binding specificity and ligands for new MHC-II alleles with MixMHC2pred": Table S3

Peptide	Allele	StrongLigand
AKFVAAWTLKAAA	Mamu-DRB*W002:01	TRUE
EFRQYTAFTLPSVNN	Mamu-DRB*W002:01	TRUE
ELYKYKVVKIEPL	Mamu-DRB*W002:01	TRUE
ELYKYKVVKIEPLG	Mamu-DRB*W002:01	TRUE
ELYKYKVVKIEPLGV	Mamu-DRB*W002:01	TRUE
ELYKYKVVKIEPLGVA	Mamu-DRB*W002:01	TRUE
EMIKKSEIYVAWVPA	Mamu-DRB*W002:01	TRUE
GNIYRRWIQLGLQKC	Mamu-DRB*W002:01	TRUE
GTDIKVVPRRKAKII	Mamu-DRB*W002:01	TRUE
KRRRTPKKAKANTSS	Mamu-DRB*W002:01	TRUE
KYKVVKIEPLGVA	Mamu-DRB*W002:01	TRUE
LALADRIYSFPDPPT	Mamu-DRB*W002:01	TRUE
LIRILQRALFMHFRG	Mamu-DRB*W002:01	TRUE
LYKYKVVKIEPLGVA	Mamu-DRB*W002:01	TRUE
MEEEKRWIAVPTWRI	Mamu-DRB*W002:01	TRUE
NIYRRWIQLGLQKCV	Mamu-DRB*W002:01	TRUE
PKYVKQNTKLAT	Mamu-DRB*W002:01	TRUE
RKRLRLIHLLHQTNP	Mamu-DRB*W002:01	TRUE
RRWRRRWQQLLALAD	Mamu-DRB*W002:01	TRUE
WDFISTPPLVRLVFN	Mamu-DRB*W002:01	TRUE
WHKVGKNVYLPPREG	Mamu-DRB*W002:01	TRUE
YKVVKIEPLGVA	Mamu-DRB*W002:01	TRUE
YKYKVVKIEPLGVA	Mamu-DRB*W002:01	TRUE
YLCLIQKALFMHCKK	Mamu-DRB*W002:01	TRUE
AILLLSVYGIYCTLY	Mamu-DRB*W002:01	FALSE
ALAPVPIPFAAAQQR	Mamu-DRB*W002:01	FALSE
ALGMSLNFPIAKVEP	Mamu-DRB*W002:01	FALSE
ALKHFDPRLLTALGN	Mamu-DRB*W002:01	FALSE
ANFPGLAKVLGILA	Mamu-DRB*W002:01	FALSE
ARLMAEALKEALAPV	Mamu-DRB*W002:01	FALSE
CAFRQVCHTTVPWPN	Mamu-DRB*W002:01	FALSE
CISEADASTPESANL	Mamu-DRB*W002:01	FALSE
CVKLSPLCITMRCNK	Mamu-DRB*W002:01	FALSE
DCTHLEGKIIIVAVH	Mamu-DRB*W002:01	FALSE
DVKRYTTGGTSRNKR	Mamu-DRB*W002:01	FALSE
ELYKYKVVKIE	Mamu-DRB*W002:01	FALSE
ELYKYKVVKIEP	Mamu-DRB*W002:01	FALSE
EVRRAIRGEQLLSCC	Mamu-DRB*W002:01	FALSE
FAKIKNTHTNGVRLL	Mamu-DRB*W002:01	FALSE
FLIRQLIRLLTWLFS	Mamu-DRB*W002:01	FALSE
FMPKCSKVVVSSCTR	Mamu-DRB*W002:01	FALSE
GEGHGAGGWRPGPPP	Mamu-DRB*W002:01	FALSE
GFLGFLATAGSAMGA	Mamu-DRB*W002:01	FALSE
GVPAWRNATIPLFCA	Mamu-DRB*W002:01	FALSE
GVRLLAHVIQKIGKE	Mamu-DRB*W002:01	FALSE
HGDTLEGAGELIRIL	Mamu-DRB*W002:01	FALSE
HKYQVPSLQYLALKV	Mamu-DRB*W002:01	FALSE
ILQRLSATLQRIREV	Mamu-DRB*W002:01	FALSE
INIFGRNLLTALGMS	Mamu-DRB*W002:01	FALSE
ITTEQEIQFQQSKNS	Mamu-DRB*W002:01	FALSE
IVAVHVASGFIEAEV	Mamu-DRB*W002:01	FALSE
IVQQQQQLLDVVKRQ	Mamu-DRB*W002:01	FALSE
KDGQLEEAPPTNPYN	Mamu-DRB*W002:01	FALSE
KEPFQSYVDRFYKSL	Mamu-DRB*W002:01	FALSE
KGTIMTGDTPINIFG	Mamu-DRB*W002:01	FALSE
KVVKIEPLGVA	Mamu-DRB*W002:01	FALSE
KYHSNVKELVFKFGL	Mamu-DRB*W002:01	FALSE
LAIQQLQNLAIESIP	Mamu-DRB*W002:01	FALSE
LDRFGLAESLLENKE	Mamu-DRB*W002:01	FALSE
LPRHRDTGILDSIGRFFGGD	Mamu-DRB*W002:01	FALSE
LSRVYQILQPILQRL	Mamu-DRB*W002:01	FALSE
LTVWGTKNLQTRVTA	Mamu-DRB*W002:01	FALSE
MHFRGGCIHSRIGQP	Mamu-DRB*W002:01	FALSE
NIIVDSQYVMGIITG	Mamu-DRB*W002:01	FALSE
NQQAELEAFLMALTD	Mamu-DRB*W002:01	FALSE
PRELIFQVWQRSWEY	Mamu-DRB*W002:01	FALSE
PVTIMSGLVFHSQPI	Mamu-DRB*W002:01	FALSE
QFSLWRRPVVTAHIE	Mamu-DRB*W002:01	FALSE
QYIKANSKFIGITE	Mamu-DRB*W002:01	FALSE
QYKVLVLNPSVAAT	Mamu-DRB*W002:01	FALSE
RIREQANSVETIVLM	Mamu-DRB*W002:01	FALSE
RIREVLRTELTYLQY	Mamu-DRB*W002:01	FALSE
RYIYKVLPQGWKGSP	Mamu-DRB*W002:01	FALSE
SAMGAASLTLTAQSR	Mamu-DRB*W002:01	FALSE
SLESSNERSSCISEA	Mamu-DRB*W002:01	FALSE
SRNKRGVFVLGFLGF	Mamu-DRB*W002:01	FALSE
TAHIEGQPVEVLLDT	Mamu-DRB*W002:01	FALSE
TIVLMAVHCMNFKRR	Mamu-DRB*W002:01	FALSE
TMSAEVAELYRLELG	Mamu-DRB*W002:01	FALSE
TSRPTAPSSGRGGNY	Mamu-DRB*W002:01	FALSE
TWGTTQCLPDNGDYS	Mamu-DRB*W002:01	FALSE
VILLRIVIYIVQMLA	Mamu-DRB*W002:01	FALSE
VSTVQCTHGIRPVVSTQLLL	Mamu-DRB*W002:01	FALSE
VVKIEPLGVA	Mamu-DRB*W002:01	FALSE
VVKRQQELLRLTVWG	Mamu-DRB*W002:01	FALSE
WLSTYAVRITWYSKN	Mamu-DRB*W002:01	FALSE
WRRDNRRGLRMAKQN	Mamu-DRB*W002:01	FALSE
YAWALSDEALPLGSPR	Mamu-DRB*W002:01	FALSE
YHCQFCFLKKGLGIC	Mamu-DRB*W002:01	FALSE
YKTIAFDEEARR	Mamu-DRB*W002:01	FALSE
YVPHFKVGWAWWTCS	Mamu-DRB*W002:01	FALSE
EALIHQLKINPYVLS	Mamu-DRB*W002:01	FALSE
FAKIKNTHTNGVRLL	Mamu-DRB1*04:06	TRUE
GFLGFLATAGSAMGA	Mamu-DRB1*04:06	TRUE
GVPAWRNATIPLFCA	Mamu-DRB1*04:06	TRUE
LIRILQRALFMHFRG	Mamu-DRB1*04:06	TRUE
MEEEKRWIAVPTWRI	Mamu-DRB1*04:06	TRUE
THGIRPVVSTQLLL	Mamu-DRB1*04:06	TRUE
VQCTHGIRPVVSTQLLL	Mamu-DRB1*04:06	TRUE
VSTVQCTHGIRPVVSTQLLL	Mamu-DRB1*04:06	TRUE
WDFISTPPLVRLVFN	Mamu-DRB1*04:06	TRUE
AILLLSVYGIYCTLY	Mamu-DRB1*04:06	FALSE
AKFVAAWTLKAAA	Mamu-DRB1*04:06	FALSE
ALAPVPIPFAAAQQR	Mamu-DRB1*04:06	FALSE
ALGMSLNFPIAKVEP	Mamu-DRB1*04:06	FALSE
ALKHFDPRLLTALGN	Mamu-DRB1*04:06	FALSE
ANFPGLAKVLGILA	Mamu-DRB1*04:06	FALSE
ARLMAEALKEALAPV	Mamu-DRB1*04:06	FALSE
CAFRQVCHTTVPWPN	Mamu-DRB1*04:06	FALSE
CISEADASTPESANL	Mamu-DRB1*04:06	FALSE
CVKLSPLCITMRCNK	Mamu-DRB1*04:06	FALSE
DCTHLEGKIIIVAVH	Mamu-DRB1*04:06	FALSE
DVKRYTTGGTSRNKR	Mamu-DRB1*04:06	FALSE
EFRQYTAFTLPSVNN	Mamu-DRB1*04:06	FALSE
ELYKYKVVKIEPLGVA	Mamu-DRB1*04:06	FALSE
EMIKKSEIYVAWVPA	Mamu-DRB1*04:06	FALSE
EVRRAIRGEQLLSCC	Mamu-DRB1*04:06	FALSE
FLIRQLIRLLTWLFS	Mamu-DRB1*04:06	FALSE
FMPKCSKVVVSSCTR	Mamu-DRB1*04:06	FALSE
GEGHGAGGWRPGPPP	Mamu-DRB1*04:06	FALSE
GIRPVVSTQLLL	Mamu-DRB1*04:06	FALSE
GNIYRRWIQLGLQKC	Mamu-DRB1*04:06	FALSE
GTDIKVVPRRKAKII	Mamu-DRB1*04:06	FALSE
GVRLLAHVIQKIGKE	Mamu-DRB1*04:06	FALSE
HGDTLEGAGELIRIL	Mamu-DRB1*04:06	FALSE
HGIRPVVSTQLLL	Mamu-DRB1*04:06	FALSE
HKYQVPSLQYLALKV	Mamu-DRB1*04:06	FALSE
ILQRLSATLQRIREV	Mamu-DRB1*04:06	FALSE
INIFGRNLLTALGMS	Mamu-DRB1*04:06	FALSE
IRPVVSTQLLL	Mamu-DRB1*04:06	FALSE
ITTEQEIQFQQSKNS	Mamu-DRB1*04:06	FALSE
IVAVHVASGFIEAEV	Mamu-DRB1*04:06	FALSE
IVQQQQQLLDVVKRQ	Mamu-DRB1*04:06	FALSE
KDGQLEEAPPTNPYN	Mamu-DRB1*04:06	FALSE
KEPFQSYVDRFYKSL	Mamu-DRB1*04:06	FALSE
KGTIMTGDTPINIFG	Mamu-DRB1*04:06	FALSE
KRRRTPKKAKANTSS	Mamu-DRB1*04:06	FALSE
KYHSNVKELVFKFGL	Mamu-DRB1*04:06	FALSE
LAIQQLQNLAIESIP	Mamu-DRB1*04:06	FALSE
LALADRIYSFPDPPT	Mamu-DRB1*04:06	FALSE
LDRFGLAESLLENKE	Mamu-DRB1*04:06	FALSE
LPRHRDTGILDSIGRFFGGD	Mamu-DRB1*04:06	FALSE
LSRVYQILQPILQRL	Mamu-DRB1*04:06	FALSE
LTVWGTKNLQTRVTA	Mamu-DRB1*04:06	FALSE
MHFRGGCIHSRIGQP	Mamu-DRB1*04:06	FALSE
NIIVDSQYVMGIITG	Mamu-DRB1*04:06	FALSE
NIYRRWIQLGLQKCV	Mamu-DRB1*04:06	FALSE
NQQAELEAFLMALTD	Mamu-DRB1*04:06	FALSE
PKYVKQNTKLAT	Mamu-DRB1*04:06	FALSE
PRELIFQVWQRSWEY	Mamu-DRB1*04:06	FALSE
PVTIMSGLVFHSQPI	Mamu-DRB1*04:06	FALSE
PVVSTQLLL	Mamu-DRB1*04:06	FALSE
QFSLWRRPVVTAHIE	Mamu-DRB1*04:06	FALSE
QYIKANSKFIGITE	Mamu-DRB1*04:06	FALSE
QYKVLVLNPSVAAT	Mamu-DRB1*04:06	FALSE
RIREQANSVETIVLM	Mamu-DRB1*04:06	FALSE
RIREVLRTELTYLQY	Mamu-DRB1*04:06	FALSE
RKRLRLIHLLHQTNP	Mamu-DRB1*04:06	FALSE
RPVVSTQLLL	Mamu-DRB1*04:06	FALSE
RRWRRRWQQLLALAD	Mamu-DRB1*04:06	FALSE
RYIYKVLPQGWKGSP	Mamu-DRB1*04:06	FALSE
SAMGAASLTLTAQSR	Mamu-DRB1*04:06	FALSE
SLESSNERSSCISEA	Mamu-DRB1*04:06	FALSE
SRNKRGVFVLGFLGF	Mamu-DRB1*04:06	FALSE
TAHIEGQPVEVLLDT	Mamu-DRB1*04:06	FALSE
TIVLMAVHCMNFKRR	Mamu-DRB1*04:06	FALSE
TMSAEVAELYRLELG	Mamu-DRB1*04:06	FALSE
TSRPTAPSSGRGGNY	Mamu-DRB1*04:06	FALSE
TWGTTQCLPDNGDYS	Mamu-DRB1*04:06	FALSE
VILLRIVIYIVQMLA	Mamu-DRB1*04:06	FALSE
VSTVQCTHGI	Mamu-DRB1*04:06	FALSE
VSTVQCTHGIRPVV	Mamu-DRB1*04:06	FALSE
VSTVQCTHGIRPVVSTQ	Mamu-DRB1*04:06	FALSE
VSTVQCTHGIRPVVSTQL	Mamu-DRB1*04:06	FALSE
VSTVQCTHGIRPVVSTQLL	Mamu-DRB1*04:06	FALSE
VVKRQQELLRLTVWG	Mamu-DRB1*04:06	FALSE
WHKVGKNVYLPPREG	Mamu-DRB1*04:06	FALSE
WLSTYAVRITWYSKN	Mamu-DRB1*04:06	FALSE
WRRDNRRGLRMAKQN	Mamu-DRB1*04:06	FALSE
YAWALSDEALPLGSPR	Mamu-DRB1*04:06	FALSE
YHCQFCFLKKGLGIC	Mamu-DRB1*04:06	FALSE
YKTIAFDEEARR	Mamu-DRB1*04:06	FALSE
YLCLIQKALFMHCKK	Mamu-DRB1*04:06	FALSE
YVPHFKVGWAWWTCS	Mamu-DRB1*04:06	FALSE
EALIHQLKINPYVLS	Mamu-DRB1*04:06	FALSE
